# Diverse megamammals exploited by humans, chronology and palaeoecology at Taima-Taima, Late Pleistocene, South America

**DOI:** 10.64898/2026.01.22.701027

**Authors:** Jorge D. Carrillo-Briceño, Karina V. Chichkoyan, Arturo Jaimes, Lorena Becerra-Valdivia, Oscar E. Wilson, Kévin Le Verger, Dimila Mothé, Diego Vargas, Andrés E. Reyes-Céspedes, Lautaro Hilbert, Rodolfo Sánchez, Nohé Gilson, Olivier Tombret, Astrid Bauville, Marine Libot, Alfredo A. Carlini, Antoine Zazzo, Marcelo R. Sánchez-Villagra

## Abstract

The arrival of humans to the Americas at the end of the Pleistocene has been one of the foundations of the hypothesis that hunter-gatherer groups had a direct role in the extinction of megafauna. However, empirical evidence of the exploitation of megafauna by humans and associated chronological context are still scarce, especially in South America. Using evidence of modifications on osteological remains, we provide a reassessment of the megafauna that was exploited at the classic Taima-Taima site (Venezuela), with an updated chronology and paleoenvironmental inferences. Our results show that, at least, five species of extinct megaherbivores were probably exploited at the site, expanding the previous records, restricted to the proboscidean *Notiomastodon platensis* and the giant armadillo *Glyptotherium* cf. *G*. *cylindricum*. The new data of the other exploited taxa include the terrestrial sloth *Glossotherium*, the macrauchenid cf. *Xenorhinotherium bahiense* and a toxodontid; both killing and slaughtering activities were likely practised at the site. Seven new enamel radiocarbon dates show an age of 15.3–17.8 cal kyr BP for the fossiliferous strata, although this is likely to be a minimum age given the material’s propensity for modern carbon uptake. The study of phytoliths and starch grains from the dental calculus of *N. platensis* identified five plant taxa from the phytoliths: arboreal dicotyledons, Poaceae, Marantaceae, Asteraceae and Arecaceae. Ecometrics studies of dental diversity reveal how no other single site on the continent preserves such a diversity of grazing and browsing megaherbivores exploited by humans.
