## Supplementary material for "Diverse megamammals exploited by humans, chronology and palaeoecology at Taima-Taima, Late Pleistocene, South America": Electronic supplementary material S2

### Sheet: Table_SI2
								Linear marks							Others
								Chop mark	Slicing mark	Cut mark	Hertzian cones	Internal microsteps	Internal micro-strations	Shoulder effect	Scraping marks	Percussion marks
Specimens with evidence of anthropic modifications
Systematics		Field N°	Catalog N°	Excavation season/ year	Stratigraphical unit	Element/s	Total lenght in mm (only complete specimens)										Comments
XENARTHRA (Pilosa)
†Mylodontidae	Glossotherium cf. robustum	?	IVIC-AP-035	60s-early 70s	Upper stratum (Unit I/II)	Left humerus	~430	X	?		X		X
†Mylodontidae	Indet.	?	MCNC-Pal-1831	Pozos de Royo y Gómez, early 60s	? Middle stratum (Unit I)	Phalange II		X			X	?	X
†LITOPTERNA
†Macraucheniidae	cf. Xenorhinotherium bahiense	?	MCNC-Pal-1834	Pozos de Royo y Gómez, early 60s	? Middle stratum (Unit I)	Right fused ulna-radius fragment				X				X
†NOTOUNGULATA
†Toxodontidae	Indet.	?	CIAAP-1533	2004	Upper stratum (Unit I/II)	Left ulna	425		X	X	?
PROBOSCIDEA
†Gomphotheriidae	Notiomastodon platensis	46	CIAAP-46	1976	Middle stratum (Unit I)	Left humerus	680	X		X							Specimens correspond to the same individual
	Notiomastodon platensis	?47	CIAAP-47-229	1976	Middle stratum (Unit I)	Left scapula		X	X
	Notiomastodon platensis	111	CIAAP-111	1976	Middle stratum (Unit I)	Right femur	830			X	?
	Notiomastodon platensis	109	CIAAP-109-211	1976	Middle stratum (Unit I)	Right tibia	~510		X	X
	Notiomastodon platensis	119	CIAAP-119-110-210	1976	Middle stratum (Unit I)	Right scapula			X	X
	Notiomastodon platensis	19	CIAAP-19-233	1976	Middle stratum (Unit I)	Left ilium fragment		X	X	X	X				X	X
	Notiomastodon platensis	?	CIAAP-213-230	1976	? Basal stratum	Right scapula		?	X	X						X
Specimens used for dating
Systematics	Systematics	Field N°	Catalog N°	Excavation/collection year	Stratigraphical unit	Element/s
PERISSODACTYLA
Equidae	Equus sp.		MCH-Pv-315	by one of the authors (A.E.R-C.) in situ	Upper stratum (Unit I/II)	Incisor
	Equus sp.		MCH-Pv-316	by one of the authors (A.E.R-C.) in situ	Upper stratum (Unit I/II)	Lower molar
PROBOSCIDEA
†Gomphotheriidae	Notiomastodon platensis	83a	CIAAP-83-1486	1976	Middle stratum (Unit I)	Lower right m2
	Notiomastodon platensis	?	IVIC-AP-030	60s-early 70s	Middle/Basal stratum	Unerupted lower molar 3, from a complete mandible with erupted lower molar 1 and 2
	Notiomastodon platensis	?	IVIC-AP0-033	60s-early 70s	Middle/Basal stratum	Left upper molar 2
	Notiomastodon platensis	?60	CIAAP-313	1976	Basal stratum	Lower left m3
	Notiomastodon platensis	80	CIAAP-80-215	1976	Basal stratum	Lower left m2 in fragmented hemimandible
