## Supplementary material for "Diverse megamammals exploited by humans, chronology and palaeoecology at Taima-Taima, Late Pleistocene, South America": Electronic supplementary material S5

### Sheet: Sheet1
sample no	species/taxa	skeletal element	context	z	material	pretreatment	collagen yield (%)	C:N	%C	%N	δ13C (‰)	δ15N (‰)	laboratory no	date	error	cal BP (95.4% CI)	reference
IVIC-658	n/a	n/a	profile A, section 38, NE corner, overlying grey sand (unit I), likely unit III	0.75-0.85	black clay	unreported	n/a	n/a	2.9	n/a	unreported	n/a	unreported	9650	110	11250-10685	Tamers, 1972
IVIC-657	n/a	n/a	profile A, section 38, NE corner, overlying grey sand (unit I), likely unit III	0.65-0.75	black clay	unreported	n/a	n/a	1.5	n/a	unreported	n/a	unreported	9650	80	11215-10745	Tamers, 1972
IVIC-659	n/a	n/a	profile A, section 38, NE corner, overlying grey sand (unit I), likely unit III	0.85-0.95	black clay	unreported	n/a	n/a	3.9	n/a	unreported	n/a	unreported	10140	90	12420-11315	Tamers, 1972
IVIC-665	n/a	n/a	profile B, section 38, SE corner, overlying grey sand (unit I), likely unit III	0.65-0.75	black clay	unreported	n/a	n/a	1.6	n/a	unreported	n/a	unreported	9860	110	11800-10875	Tamers, 1972
IVIC-666	n/a	n/a	profile B, section 38, SE corner, overlying grey sand (unit I), likely unit III	0.75-0.85	black clay	unreported	n/a	n/a	3.6	n/a	unreported	n/a	unreported	10030	90	11830-11250	Tamers, 1972
IVIC-667	n/a	n/a	profile B, section 38, SE corner, overlying grey sand (unit I), likely unit III	0.85-0.95	black clay	unreported	n/a	n/a	4.8	n/a	unreported	n/a	unreported	10290	90	12580-11745	Tamers, 1972
IVIC-191-B	unreported	unreported	unit I	unreported	bone carbonate	unreported	n/a	n/a	unreported	n/a	unreported	n/a	unreported	7590	100	8590-8190	Tamers, 1972
IVIC-191-1	unreported	unreported	unit I	unreported	bone non-carbonate carbon	unreported	unreported	unreported	unreported	unreported	unreported	unreported	unreported	13010	280	16490-14505	Tamers, 1972
IVIC-191-2	unreported	unreported	unit I	unreported	bone non-carbonate carbon	unreported	unreported	unreported	unreported	unreported	unreported	unreported	unreported	14440	435	18680-16480	Tamers, 1972
IVIC-661	n/a	n/a	profile A, section 38, NE corner, unit I	1.65-1.80	grey sand	unreported	n/a	n/a	0.35	n/a	unreported	n/a	unreported	12620	120	15355-14315	Tamers, 1972
1VIC-660	n/a	n/a	profile A, section 38, NE corner, unit I	1.50-1.65	grey sand	unreported	n/a	n/a	0.25	n/a	unreported	n/a	unreported	12660	120	15505-14370	Tamers, 1972
IVIC-664	n/a	n/a	profile A, section 38, NE corner, unit I	2.10-2.25	grey sand	unreported	n/a	n/a	0.78	n/a	unreported	n/a	unreported	12730	120	15600-14585	Tamers, 1972
IVIC-663	n/a	n/a	profile A, section 38, NE corner, unit I	1.95-2.10	grey sand	unreported	n/a	n/a	0.67	n/a	unreported	n/a	unreported	13130	130	16140-15330	Tamers, 1972
IVIC-662	n/a	n/a	profile A, section 38, NE corner, unit I	1.80-1.95	grey sand	unreported	n/a	n/a	0.54	n/a	unreported	n/a	unreported	13390	130	16520-15740	Tamers, 1972
IVIC-669	n/a	n/a	profile B, section 38, SE corner, unit I	1.65-1.80	grey sand	unreported	n/a	n/a	0.37	n/a	unreported	n/a	unreported	12770	120	15650-14865	Tamers, 1972
IVIC-671	n/a	n/a	profile B, section 38, SE corner, unit I	1.95-2.10	grey sand	unreported	n/a	n/a	0.62	n/a	unreported	n/a	unreported	13180	130	16230-15420	Tamers, 1972
IVIC-668	n/a	n/a	profile B, section 38, SE corner, unit I	1.50-1.65	grey sand	unreported	n/a	n/a	0.3	n/a	unreported	n/a	unreported	13390	130	16520-15740	Tamers, 1972
IVIC-672	n/a	n/a	profile B, section 38, SE corner, unit I	2.10-2.25	grey sand	unreported	n/a	n/a	1.21	n/a	unreported	n/a	unreported	14010	140	17390-16600	Tamers, 1972
IVIC-670	n/a	n/a	profile B, section 38, SE corner, unit I	1.80-1.95	grey sand	unreported	n/a	n/a	0.59	n/a	unreported	n/a	unreported	12990	260	16380-14530	Tamers, 1972
IVIC-627	n/a	n/a	unit I	unreported	mixed grey sand	unreported	n/a	n/a	unreported	n/a	unreported	n/a	unreported	12580	150	15355-14185	Tamers, 1972
IVIC-655	unreported	n/a	unit I	unreported	wood	unreported	n/a	n/a	unreported	n/a	unreported	n/a	unreported	11860	130	14040-13485	Tamers, 1972
IVIC-704	n/a	n/a	unit I	unreported	lignite	unreported	n/a	n/a	unreported	n/a	unreported	n/a	unreported	36690	2050	46465-37170	Tamers, 1972
unreported	unreported	n/a	unit I, in associated with butchered mastodon, potentilly stomach contents	unreported	twig	unreported	n/a	n/a	unreported	n/a	unreported	n/a	USGS-247	13880	120	17260-16435	Bryan et al., 1978
unreported	unreported	n/a	unit I, in associated with butchered mastodon, potentilly stomach contents	unreported	twig	unreported	n/a	n/a	unreported	n/a	unreported	n/a	Birm-802	13000	200	16180-15000	Bryan et al., 1978
unreported	unreported	n/a	unit I, in associated with butchered mastodon, potentilly stomach contents	unreported	twig	unreported	n/a	n/a	unreported	n/a	unreported	n/a	UCLA-2133	14200	300	18175-16505	Bryan et al., 1978
unreported	unreported	n/a	unit I, in associated with butchered mastodon, potentilly stomach contents	unreported	twig	unreported	n/a	n/a	unreported	n/a	unreported	n/a	SI-3316	12980	85	15780-15265	Bryan et al., 1978
Archaeo-chronometric information for previously published measurements for Taima-Taima. Z represents depth. n/a is not applicable. The percent collagen is the yield of extracted collagen as a function of the starting weight of bone samples. C:N is the atomic weight ratio of carbon to nitrogen. %C and %N is the percentage of carbon and nitrogen in the combusted sample. cal BP refers to calibrated …
Tamers, M.A. 1972. Radiocarbon dating of kill sites. Archaeometry. 15, 21–26.
Bryan, A.L., Casamiquela, R., Cruxent, J.M., Gruhn, R., Ochsenius, C. 1978. An El Jobo mastodon kill at Taima-Taima, Venezuela. Science. 200(4347), 1275–1277.
